# Gabija restricts phages that antagonize a conserved host DNA repair complex

**DOI:** 10.1101/2025.08.30.673261

**Authors:** Alex Hong, Miaoxi Liu, Alexis Truta, Alexander Talaie, Gerald R. Smith, Joseph Bondy-Denomy

## Abstract

Anti-bacteriophage systems like restriction-modification and CRISPR-Cas have DNA substrate specificity mechanisms that enable identification of invaders. How Gabija, a highly prevalent nuclease-helicase anti-phage system, executes self-vs. non-self-discrimination remains unknown. Here, we propose that phage-encoded DNA end-binding proteins that antagonize host RecBCD sensitize phages to Gabija. When targeting a temperate Lambda-like phage in *Pseudomonas aeruginosa*, Gabija protects the cell by preventing phage genome circularization and subsequent replication. Phage and plasmid sensitivity to Gabija is licensed by DNA end-binding complexes such as a phage exonuclease together with a ssDNA-annealing protein or Gam_Mu_ dimers, which prevent loading of host repair complex RecBCD. Escape phages lacking these end-binding proteins become protected from Gabija by RecBCD translocation activities. RecBCD activity on the bacterial genome also prevents Gabija from targeting self-DNA. Therefore, we propose that Gabija antagonizes circularization of linear DNA devoid of RecBCD as a mechanism to identify foreign invaders.
