## Supplemental Table 1 for "Gabija restricts phages that antagonize a conserved host DNA repair complex"

### Sheet: Sheet1
D3 escape phage deleted orfs
orf	Putative homologies/functions
35	Integrase
36	RdfS Excisionase
37	-
38	-
39	NinX
40	Coiled coil
40.5	Winged HTH SSB
41	-
41.6	DUF1643
42	Small Lar
43	-
43.5	-
44	-
45	-
46	BssS
47	-
48	-
49	-
50	ComE
51	Exo
52	Erf
53	-
53.5	NinX
55	-
56	-
57	-
58	Anti-TRAP
59	Tyrosine Phosphatase
60	-
61	Lar restriction alleviation
62	Coiled coil
63	-
63.5	DUF4031
64	-
65	-
66	-
